# Missense variants causing Wiedemann-Steiner syndrome preferentially occur in the KMT2A-CXXC domain and are accurately classified using AlphaFold2

**DOI:** 10.1101/2022.01.03.474770

**Authors:** Tinna Reynisdottir, Kimberley Anderson, Leandros Boukas, Hans Tomas Bjornsson

## Abstract

Wiedemann-Steiner syndrome (WSS) is a neurodevelopmental disorder caused by *de novo* variants in *KMT2A*, which encodes a multi-domain histone methyltransferase. To gain insight into the currently unknown pathogenesis of WSS, we examined the spatial distribution of likely WSS-causing variants across the 15 different domains of KMT2A. Compared to variants in healthy controls, WSS variants exhibit a 64.1-fold overrepresentation within the CXXC domain – which mediates binding to unmethylated CpGs – suggesting a major role for this domain in mediating the phenotype. In contrast, we find no significant overrepresentation within the catalytic SET domain. Corroborating these results, we find that hippocampal neurons from *Kmt2a*-deficient mice demonstrate disrupted H3K4me1 preferentially at CpG-rich regions, but this has no systematic impact on gene expression. Motivated by these results, we combine accurate prediction of the CXXC domain structure by AlphaFold2 with prior biological knowledge to develop a classification scheme for missense variants in the CXXC domain. Our classifier achieved 96.0% positive and 92.3% negative predictive value on a hold-out test set. This classification performance enabled us to subsequently perform an *in silico* saturation mutagenesis and classify a total of 445 variants according to their functional effects. Our results yield a novel insight into the mechanistic basis of WSS and provide an example of how AlphaFold2 can contribute to the *in silico* characterization of variant effects with very high accuracy, establishing a paradigm potentially applicable to many other Mendelian disorders.
