## Supplemental Table 1 for "Missense variants causing Wiedemann-Steiner syndrome preferentially occur in the KMT2A-CXXC domain and are accurately classified using AlphaFold2"

Variant	Nucleotide change (NM_001197104.2)	Domain	Source	Annotation (Clinvar)	Phred-like CADD score
P44T	c.133C>T	No domain	Clinvar	Uncertain Significance	21.4
S56Y	c.167C>A	No domain	Clinvar	Uncertain Significance	22
R164K	c.491G>A	No domain	Clinvar	Uncertain Significance	22.1
K232E	c.694A>G	No domain	Clinvar	Uncertain Significance	23.6
P280T	c.838C>A	No domain	Miyake et al 2016		24.4
R478Q	c.1433G>A	No domain	Clinvar	Uncertain Significance	27.9
V776A	c.2327T>C	No domain	Clinvar	Uncertain Significance	21.1
S802C	c.2405C>G	No domain	Clinvar	Uncertain Significance	25
S873N	c.2618G>A	No domain	Clinvar	Uncertain Significance	21.1
S996P	c.2986T>C	No domain	Clinvar	Uncertain Significance	20.2
G1007C	c.3019G>T	No domain	Clinvar	Conflicting interpretations of pathogenicity	31
A1032S	c.3094G>T	No domain	Clinvar	Uncertain Significance	31
N1138S	c.3413A>G	No domain	Clinvar	Uncertain Significance	25.8
R1154W	c.3460C>T	CXXC	Clinvar	Pathogenic/likely pathogenic	23.8
R1154Q	c.3461G>A	CXXC	Clinvar	Pathogenic/likely pathogenic	29.8
C1155Y	c.3464G>A	CXXC	Clinvar	Pathogenic/likely pathogenic	31
C1158Y	c.3473G>A	CXXC	Clinvar	Likely pathogenic	29.5
C1158S	c.3473G>C	CXXC	Clinvar	Pathogenic	28.8
C1161G	c.3481T>G	CXXC	Lebrun N et al 2018		29.0
C1161S	c.3482G>C	CXXC	Jones WD 2017		28.6
C1167Y	c.3500G>A	CXXC	Jones WD 2017		29.4
G1168D	c.3504G>A	CXXC	Lebrun N et al 2018		28.9
G1181D	c.3542G>A	CXXC	Baer S et al 2018		28.6
G1181C	c.3541G>T	CXXC	Clinvar	Likely pathogenic	31
K1186E	c.3556A>G	CXXC	Jones WD 2017		29.7
K1186T	c.3557A>C	CXXC	Clinvar	Pathogenic	29.2
C1189R	c.3565T>C	CXXC	Clinvar	Pathogenic	31
C1189Y	c.3566G>A	CXXC	Clinvar	Pathogenic	29.3
C1194Y	c.3581G>A	CXXC	Clinvar	Uncertain Significance	30
C1448R	c.4342T>C	PHD finger 1	Clinvar	Likely pathogenic	29.7
C1448Y	c.4343G>A	PHD finger 1	Clinvar	Pathogenic	29.9
H1456R	c.4367A>G	PHD finger 1	Clinvar	Likely pathogenic	26
W1474R	c.4420T>A	PHD finger 1	Clinvar	Uncertain Significance	31
C1476S	c.4426T>A	PHD finger 1	Clinvar	Uncertain Significance	27.9
S1657A	c.4969T>G	Bromodomain	Clinvar	Uncertain Significance	26.1
V1726M	c.5176G>A	Bromodomain	Clinvar	Uncertain Significance	32
P1832T	c.5494C>A	No domain	Clinvar	Likely pathogenic	22.6
S1861I	c.5582G>T	No domain	Clinvar	Uncertain Significance	26.6
C1879R	c.5635T>C	No domain	Clinvar	Uncertain Significance	26.8
G1891V	c.5672G>T	No domain	Jones WD 2017		28.2
H1903R	c.5672G>T	No domain	Jones WD 2017		25.8
D1917Y	c.5749G>T	No domain	Jones WD 2017		29.3
G1943E	c.5828G>A	PHD finger 4	Clinvar	Likely pathogenic	28.3
H1958R	c.5873A>G	PHD finger 4	Baer S et al 2018		26.7
F1959C	c.5876T>G	PHD finger 4	Clinvar	Uncertain Significance	31
G2027E	c.6080G>A	FYR-N	Clinvar	Likely pathogenic	33
F2048V	c.6142T>G	FYR-N	Clinvar	Uncertain Significance	25.9
S2188C	c.6563C>G	No Domain	Clinvar	Uncertain Significance	26
E2419K	c.7255G>A	No Domain	Lebrun N et al 2018		25.4
L2848P	c.8543T>C	No Domain	Clinvar	Likely pathogenic	28.2
M2853R	c.8558T>G	TAD	Lebrun N et al 2018		26.8
N2859K	c.8577T>A	No Domain	Jones WD 2017		22.5
S3147F	c.9440C>T	No Domain	Baer S et al 2018		23.8
Q3601R	c.10802A>G	No Domain	Clinvar	Uncertain Significance	20.6
L3617P	c.10850T>C	No Domain	Baer S et al 2018		23.5
G3863S	c.11587G>A	SET domain	Clinvar	Uncertain Significance	29.8
I3929L	c.11785A>C	SET domain	Clinvar	Likely pathogenic	27.6
