## Supplemental Table 3 for "Missense variants causing Wiedemann-Steiner syndrome preferentially occur in the KMT2A-CXXC domain and are accurately classified using AlphaFold2"

Set	Variant	Source
Trainig set	R1151A	Allen et al 2006
Trainig set	R1154A	Allen et al 2006
Trainig set	C1161A	Allen et al 2006
Trainig set	D1166A	Allen et al 2006
Trainig set	C1173A	Allen et al 2006
Trainig set	D1175A	Allen et al 2006
Trainig set	K1176A	Allen et al 2006
Trainig set	K1186A	Allen et al 2006
Trainig set	K1187A	Allen et al 2006
Trainig set	C1189A	Allen et al 2006
Trainig set	R1192A	Allen et al 2006
Trainig set	N1172A	Allen et al 2006
Trainig set	C1188A	Allen et al 2006
Trainig set	R1153A	Allen et al 2006
Test set	C1155A	Allen et al 2006
Test set	C1158A	Allen et al 2006
Test set	C1167A	Allen et al 2006
Test set	C1170A	Allen et al 2006
Test set	K1178A	Allen et al 2006
Test set	F1179A	Allen et al 2006
Test set	K1185A	Allen et al 2006
Test set	C1188D	Cierpicki T et al 2010
Test set	K1193A	Allen et al 2006
Test set	R1154W	Clinvar
Test set	R1154Q	Clinvar
Test set	C1155Y	Clinvar
Test set	C1158Y	Clinvar
Test set	C1158S	Clinvar
Test set	C1161G	Lebrun N et al 2018
Test set	C1161S	Jones WD 2017
Test set	C1167Y	Jones WD 2017
Test set	G1168D	Lebrun N et al 2018
Test set	G1181D	Baer et al 2018
Test set	G1181C	Clinvar
Test set	K1186E	Jones WD 2017
Test set	K1186T	Clinvar
Test set	C1189R	Clinvar
Test set	C1189Y	Clinvar
Test set	C1194Y	Clinvar
Test set	N1196A	Allen et al 2006
Test set	Q1162A	Allen et al 2006
Test set	N1183A	Allen et al 2006
Test set	Q1195A	Allen et al 2006
Test set	V1169L	gnomAD
Test set	R1182H	gnomAD
Test set	R1182P	gnomAD
Test set	I1184V	gnomAD
Test set	I1184T	gnomAD
Test set	M1191V	gnomAD
Test set	R1151Q	TOPmed
Test set	E1165D	TOPmed
Test set	M1191I	TOPmed
