## Supplemental Table 4 for "Missense variants causing Wiedemann-Steiner syndrome preferentially occur in the KMT2A-CXXC domain and are accurately classified using AlphaFold2"

nucleotide	A	C	G	T
G	Compromised_DNA_binding	Compromised_DNA_binding	Excisting_nucleotide	Stop_gain
G	Compromised_DNA_binding	No_effect	Excisting_nucleotide	No_effect
A	Excisting_nucleotide	Synonymous_mutation	Synonymous_mutation	Synonymous_mutation
C	Compromised_DNA_binding	Excisting_nucleotide	Compromised_DNA_binding	Compromised_DNA_binding
G	Compromised_DNA_binding	Compromised_DNA_binding	Excisting_nucleotide	Compromised_DNA_binding
T	Synonymous_mutation	Synonymous_mutation	Synonymous_mutation	Excisting_nucleotide
C	Synonymous_mutation	Excisting_nucleotide	Compromised_DNA_binding	Stop_gain
G	Compromised_DNA_binding	Undefined	Excisting_nucleotide	Compromised_DNA_binding
A	Excisting_nucleotide	Synonymous_mutation	Synonymous_mutation	Synonymous_mutation
T	No_effect	No_effect	No_effect	Excisting_nucleotide
C	Stop_gain	Excisting_nucleotide	No_effect	No_effect
G	Synonymous_mutation	Synonymous_mutation	Excisting_nucleotide	Synonymous_mutation
A	Excisting_nucleotide	Synonymous_mutation	Compromised_DNA_binding	Compromised_DNA_binding
G	No_effect	No_effect	Excisting_nucleotide	No_effect
G	Synonymous_mutation	No_effect	Excisting_nucleotide	No_effect
C	Synonymous_mutation	Excisting_nucleotide	Compromised_DNA_binding	Compromised_DNA_binding
G	Compromised_DNA_binding	Compromised_DNA_binding	Excisting_nucleotide	Compromised_DNA_binding
G	Synonymous_mutation	Synonymous_mutation	Excisting_nucleotide	Synonymous_mutation
T	Unfolding	Unfolding	Unfolding	Excisting_nucleotide
G	Unfolding	Unfolding	Excisting_nucleotide	Unfolding
T	Stop_gain	Synonymous_mutation	Unfolding	Excisting_nucleotide
G	No_effect	No_effect	Excisting_nucleotide	No_effect
G	No_effect	No_effect	Excisting_nucleotide	No_effect
G	Synonymous_mutation	Synonymous_mutation	Excisting_nucleotide	Synonymous_mutation
C	Compromised_DNA_binding	Excisting_nucleotide	No_effect	Stop_gain
A	Excisting_nucleotide	No_effect	No_effect	No_effect
G	Synonymous_mutation	No_effect	Excisting_nucleotide	No_effect
T	Unfolding	Unfolding	Unfolding	Excisting_nucleotide
G	Unfolding	Unfolding	Excisting_nucleotide	Unfolding
T	Stop_gain	Synonymous_mutation	Unfolding	Excisting_nucleotide
C	No_effect	Excisting_nucleotide	No_effect	No_effect
C	No_effect	Excisting_nucleotide	No_effect	No_effect
C	Synonymous_mutation	Excisting_nucleotide	Synonymous_mutation	Synonymous_mutation
G	No_effect	No_effect	Excisting_nucleotide	No_effect
G	No_effect	No_effect	Excisting_nucleotide	No_effect
C	Synonymous_mutation	Excisting_nucleotide	Synonymous_mutation	Synonymous_mutation
T	Unfolding	Unfolding	Unfolding	Excisting_nucleotide
G	Unfolding	Unfolding	Excisting_nucleotide	Unfolding
C	Stop_gain	Excisting_nucleotide	Unfolding	Synonymous_mutation
C	No_effect	Excisting_nucleotide	No_effect	Stop_gain
A	Excisting_nucleotide	No_effect	No_effect	No_effect
G	Synonymous_mutation	No_effect	Excisting_nucleotide	No_effect
G	No_effect	No_effect	Excisting_nucleotide	No_effect
T	Compromised_DNA_binding	No_effect	No_effect	Excisting_nucleotide
G	Synonymous_mutation	Synonymous_mutation	Excisting_nucleotide	Synonymous_mutation
C	No_effect	Excisting_nucleotide	No_effect	No_effect
C	No_effect	Excisting_nucleotide	No_effect	No_effect
T	Synonymous_mutation	Synonymous_mutation	Synonymous_mutation	Excisting_nucleotide
G	No_effect	Compromised_DNA_binding	Excisting_nucleotide	Stop_gain
A	Excisting_nucleotide	Compromised_DNA_binding	No_effect	Compromised_DNA_binding
G	Synonymous_mutation	No_effect	Excisting_nucleotide	No_effect
G	Unfolding	Unfolding	Excisting_nucleotide	Unfolding
A	Excisting_nucleotide	Unfolding	Unfolding	Unfolding
C	Undefined	Excisting_nucleotide	Undefined	Synonymous_mutation
T	Unfolding	Unfolding	Unfolding	Excisting_nucleotide
G	Unfolding	Unfolding	Excisting_nucleotide	Unfolding
T	Stop_gain	Synonymous_mutation	Unfolding	Excisting_nucleotide
G	No_effect	No_effect	Excisting_nucleotide	No_effect
G	Compromised_DNA_binding	No_effect	Excisting_nucleotide	No_effect
T	Synonymous_mutation	Synonymous_mutation	Synonymous_mutation	Excisting_nucleotide
G	No_effect	No_effect	Excisting_nucleotide	No_effect
T	No_effect	No_effect	No_effect	Excisting_nucleotide
T	Synonymous_mutation	Synonymous_mutation	Synonymous_mutation	Excisting_nucleotide
T	Unfolding	Unfolding	Unfolding	Excisting_nucleotide
G	Unfolding	Unfolding	Excisting_nucleotide	Unfolding
T	Stop_gain	Synonymous_mutation	Unfolding	Excisting_nucleotide
A	Excisting_nucleotide	No_effect	No_effect	No_effect
C	No_effect	Excisting_nucleotide	No_effect	No_effect
T	Synonymous_mutation	Synonymous_mutation	Synonymous_mutation	Excisting_nucleotide
A	Excisting_nucleotide	No_effect	No_effect	No_effect
A	Excisting_nucleotide	No_effect	No_effect	No_effect
T	Compromised_DNA_binding	Synonymous_mutation	Compromised_DNA_binding	Excisting_nucleotide
T	Unfolding	Unfolding	Unfolding	Excisting_nucleotide
G	Unfolding	Unfolding	Excisting_nucleotide	Unfolding
C	Stop_gain	Excisting_nucleotide	Unfolding	Synonymous_mutation
T	No_effect	Synonymous_mutation	No_effect	Excisting_nucleotide
T	Stop_gain	No_effect	Stop_gain	Excisting_nucleotide
A	Excisting_nucleotide	No_effect	Synonymous_mutation	No_effect
G	Compromised_DNA_binding	Compromised_DNA_binding	Excisting_nucleotide	Compromised_DNA_binding
A	Excisting_nucleotide	Compromised_DNA_binding	No_effect	Compromised_DNA_binding
T	No_effect	Synonymous_mutation	No_effect	Excisting_nucleotide
A	Excisting_nucleotide	Compromised_DNA_binding	Compromised_DNA_binding	Stop_gain
A	Excisting_nucleotide	Compromised_DNA_binding	No_effect	Compromised_DNA_binding
G	Synonymous_mutation	Compromised_DNA_binding	Excisting_nucleotide	Compromised_DNA_binding
C	No_effect	Excisting_nucleotide	No_effect	No_effect
C	No_effect	Excisting_nucleotide	No_effect	No_effect
C	Synonymous_mutation	Excisting_nucleotide	Synonymous_mutation	Synonymous_mutation
A	Excisting_nucleotide	Compromised_DNA_binding	Compromised_DNA_binding	Stop_gain
A	Excisting_nucleotide	Compromised_DNA_binding	No_effect	Compromised_DNA_binding
G	Synonymous_mutation	Compromised_DNA_binding	Excisting_nucleotide	Compromised_DNA_binding
T	No_effect	No_effect	No_effect	Excisting_nucleotide
T	No_effect	No_effect	No_effect	Excisting_nucleotide
T	No_effect	Synonymous_mutation	No_effect	Excisting_nucleotide
G	No_effect	Compromised_DNA_binding	Excisting_nucleotide	Compromised_DNA_binding
G	Compromised_DNA_binding	Compromised_DNA_binding	Excisting_nucleotide	No_effect
T	Synonymous_mutation	Synonymous_mutation	Synonymous_mutation	Excisting_nucleotide
G	No_effect	Compromised_DNA_binding	Excisting_nucleotide	Compromised_DNA_binding
G	Compromised_DNA_binding	Compromised_DNA_binding	Excisting_nucleotide	Compromised_DNA_binding
T	Synonymous_mutation	Synonymous_mutation	Synonymous_mutation	Excisting_nucleotide
C	No_effect	Excisting_nucleotide	No_effect	No_effect
G	No_effect	No_effect	Excisting_nucleotide	No_effect
C	Synonymous_mutation	Excisting_nucleotide	Synonymous_mutation	Synonymous_mutation
A	Excisting_nucleotide	No_effect	No_effect	No_effect
A	Excisting_nucleotide	No_effect	No_effect	No_effect
T	Compromised_DNA_binding	Synonymous_mutation	Compromised_DNA_binding	Excisting_nucleotide
A	Excisting_nucleotide	No_effect	No_effect	No_effect
T	Compromised_DNA_binding	No_effect	Compromised_DNA_binding	Excisting_nucleotide
A	Excisting_nucleotide	Synonymous_mutation	No_effect	Synonymous_mutation
A	Excisting_nucleotide	Compromised_DNA_binding	Compromised_DNA_binding	Stop_gain
A	Excisting_nucleotide	Compromised_DNA_binding	No_effect	Compromised_DNA_binding
G	Synonymous_mutation	Compromised_DNA_binding	Excisting_nucleotide	Compromised_DNA_binding
A	Excisting_nucleotide	Compromised_DNA_binding	Compromised_DNA_binding	Stop_gain
A	Excisting_nucleotide	Compromised_DNA_binding	No_effect	Compromised_DNA_binding
G	Synonymous_mutation	Compromised_DNA_binding	Excisting_nucleotide	Compromised_DNA_binding
C	Compromised_DNA_binding	Excisting_nucleotide	Compromised_DNA_binding	Stop_gain
A	Excisting_nucleotide	Compromised_DNA_binding	Compromised_DNA_binding	Compromised_DNA_binding
G	Synonymous_mutation	No_effect	Excisting_nucleotide	No_effect
T	No_effect	No_effect	No_effect	Excisting_nucleotide
G	No_effect	No_effect	Excisting_nucleotide	No_effect
C	Stop_gain	Excisting_nucleotide	No_effect	Synonymous_mutation
T	Unfolding	Unfolding	Unfolding	Excisting_nucleotide
G	Unfolding	Unfolding	Excisting_nucleotide	Unfolding
C	Stop_gain	Excisting_nucleotide	Unfolding	Synonymous_mutation
A	Excisting_nucleotide	Compromised_DNA_binding	Compromised_DNA_binding	Stop_gain
A	Excisting_nucleotide	Compromised_DNA_binding	No_effect	Compromised_DNA_binding
G	Synonymous_mutation	Compromised_DNA_binding	Excisting_nucleotide	Compromised_DNA_binding
A	Excisting_nucleotide	No_effect	No_effect	No_effect
T	No_effect	No_effect	No_effect	Excisting_nucleotide
G	No_effect	No_effect	Excisting_nucleotide	No_effect
A	Excisting_nucleotide	Synonymous_mutation	Unfolding	Stop_gain
G	Undefined	Unfolding	Excisting_nucleotide	Unfolding
A	Excisting_nucleotide	Unfolding	Synonymous_mutation	Unfolding
A	Excisting_nucleotide	Compromised_DNA_binding	Compromised_DNA_binding	Stop_gain
A	Excisting_nucleotide	Compromised_DNA_binding	No_effect	Compromised_DNA_binding
A	Excisting_nucleotide	Compromised_DNA_binding	Synonymous_mutation	Compromised_DNA_binding
T	Unfolding	Unfolding	Unfolding	Excisting_nucleotide
G	Unfolding	Unfolding	Excisting_nucleotide	Unfolding
T	Stop_gain	Synonymous_mutation	Unfolding	Excisting_nucleotide
C	Compromised_DNA_binding	Excisting_nucleotide	No_effect	Stop_gain
A	Excisting_nucleotide	No_effect	No_effect	No_effect
G	Synonymous_mutation	No_effect	Excisting_nucleotide	No_effect
A	Excisting_nucleotide	No_effect	No_effect	No_effect
A	Excisting_nucleotide	No_effect	No_effect	No_effect
T	No_effect	Synonymous_mutation	No_effect	Excisting_nucleotide
C	No_effect	Excisting_nucleotide	No_effect	Synonymous_mutation
T	No_effect	No_effect	Compromised_DNA_binding	Excisting_nucleotide
A	Excisting_nucleotide	Synonymous_mutation	Synonymous_mutation	Synonymous_mutation
C	Compromised_DNA_binding	Excisting_nucleotide	No_effect	Stop_gain
A	Excisting_nucleotide	Undefined	Compromised_DNA_binding	No_effect
A	Excisting_nucleotide	No_effect	Synonymous_mutation	No_effect
